# Genomic insights into the human gut commensal *Megasphaera elsdenii*: Relatedness and metabolic potential compared to animal isolates

**DOI:** 10.64898/2026.07.30.741745

**Authors:** Dina Sabirova, Mikhail Rayko, Veronika Vinichenko, Anton Shikov, Radick Altinbaev, Kirill Antonets, Milyausha Yunusbaeva, Bayazit Yunusbayev

## Abstract

*Megasphaera elsdenii* is best known as a prominent lactate consumer within the rumen microbial community in livestock, and its metabolic properties are relatively well studied. In humans, it can be isolated from healthy donors’ feces and, more often, from patients’ feces with diverse inflammatory conditions. Genetic diversity of this species is poorly understood, and it is currently unclear whether human and animal gut isolates are genetically related and perform the same metabolic function. In this study, we compared 86 *M. elsdenii* genomes from human feces (as a proxy for the human gut) to those of animal gut isolates. Phylogenetic analysis revealed that human and animal gut lineages intermingle within a single, genetically homogeneous branch, lacking any host-specific clustering. Human gut lineages shared most of their genes and biochemical pathways with those of swine and cattle gut isolates, despite differences in their digestive tracts. Neither unsupervised nor supervised approaches identified any notable differences in encoded pathways between different host-specific gut lineages. Genome-scale metabolic modeling suggests that human and animal gut lineages likely share identical carbon and energy source requirements. Moreover, the requirements for lactate and acetate were conserved across all studied samples, regardless of the host. Finally, we found no virulence genes, and lactate utilization remains a plausible explanation for *M. elsdenii* accumulation in the host intestine.

**IMPORTANCE:** *Megasphaera elsdenii* is considered a commensal in the human gut and animal rumen. However, *M. elsdenii* tends to be more abundant in patients’ feces with diverse inflammatory conditions. As we know little about the strain diversity and biology of human gut lineages, comparisons with better-studied animal isolates can be informative. In this study, we compared human gut *M. elsdenii* genomes to those from better-studied isolates from ruminant and non-ruminant animal hosts. Human gut samples associated with patients and healthy donors were genetically very similar to gut isolates from animals and may have shared a common origin. We found that human and animal gut lineages have a similar genomic makeup and metabolic potential, and that neither group harbors virulence genes. We hypothesize that *M. elsdenii* is a benign commensal that grows in response to lactate accumulation in the inflamed gut.
