## Supplemental Tables S1-S4 for "Genomic insights into the human gut commensal *Megasphaera elsdenii*: Relatedness and metabolic potential compared to animal isolates"

### Sheet: Table S1
Table S1. Megasphaera elsdenii reference genomes from NCBI
Genbank assembly accession	Strain	Genome coverage	Sequencing technology	Assembly method
GCA_001304715.1	14-14	64x	Roche GS FLX shotgun and Titanium; Sanger; Illumina	Mira; Roche gsAssembler
GCA_003006415.1	NCIMB 702410	137.0x	PacBio; Illumina MiSeq	SPAdes v3.10.1
GCA_003010495.1	ATCC 25940	204.0x	PacBio	Canu v1.5

### Sheet: Table S2
Table S2. Average nucleotide identity between reference genomes
Metric	GCA_003010495.1 vs GCA_001304715.1	GCA_003010495.1 vs GCA_003006415.1	GCA_001304715.1 vs GCA_003006415.1
OrthoANIu value (%)	97.72	97.94	97.91
Genome A length (bp)	2,478,600	2,478,600	2,504,100
Genome B length (bp)	2,504,100	2,565,300	2,565,300
Average aligned length (bp)	1,482,031	1,548,362	1,487,448
Genome A coverage (%)	59.79	62.47	59.40
Genome B coverage (%)	59.18	60.36	57.98

### Sheet: Table S3
Table S3. Genome assembly and metadata of the bacterial species and strains reported/used in the study
Assembly	Organism/Name	Host	Sample source	BUSCO score	Assembly level	Total length (bp)	GC content (%)	Plasmids (MOB-suite)	Included for metabolic predictions
GCA_000239275.1	Anaeroglobus geminatus F0357	Homo sapiens	oral	81.4%	Scaffold	1,798,854	-	-	Not included
GCA_000063585.1	Clostridium botulinum A str. ATCC 3502	-	-	98.4%	Complete	3,903,260	-	-	Not included
GCF_000019545.1	Clostridium botulinum A3 str. Loch Maree	Food	Unknown	-	Complete	3,992,906	28.5	-	Not included
GCF_000019305.1	Clostridium botulinum B1 str. Okra	Food	Unknown	-	Complete	3,958,233	28	-	Not included
GCF_000022765.1	Clostridium botulinum A2 str. Kyoto	Homo sapiens	Unknown	-	Complete	4,155,278	28	-	Not included
GCF_000020345.1	Clostridium botulinum Ba4 str. 657	Homo sapiens	Unknown	-	Complete	3,977,794	28	-	Not included
GCF_000817935.1	Clostridium botulinum CDC_1436	Homo sapiens	gut	-	Complete	4,089,683	28	-	Not included
GCF_000017065.1	Clostridium botulinum F str. Langeland	Homo sapiens	Unknown	-	Complete	3,995,387	28.5	-	Not included
GCF_000253195.1	Clostridium botulinum H04402 065	Homo sapiens	Unknown	-	Complete	3,919,740	28	-	Not included
GCF_000017025.1	Clostridium botulinum A str. ATCC 19397	Lab	Unknown	-	Complete	3,863,450	28	-	Not included
GCF_000017045.1	Clostridium botulinum A str. Hall	Unknown	Unknown	-	Complete	3,760,560	28	-	Not included
GCF_000092345.1	Clostridium botulinum F str. 230613	Unknown	Unknown	-	Complete	3,993,083	28.5	-	Not included
AP019697.1	Dialister hominis strain 5BBH33	Homo sapiens	gut	-	Complete	2,407,548	-	-	Not included
GCA_007164725.1	Dialister hominis strain 5BBH33	Homo sapiens	gut	97.6%	Complete	2,407,548	-	-	Not included
GCF_052370855.1	Dialister hominis	Homo sapiens	gut	-	Scaffold	2,025,000	48.5	-	Not included
GCF_052351585.1	Dialister hominis	Homo sapiens	gut	-	Scaffold	2,040,000	48.5	-	Not included
GCF_052355445.1	Dialister hominis	Homo sapiens	gut	-	Scaffold	2,120,000	48.5	-	Not included
GCF_052355005.1	Dialister hominis	Homo sapiens	gut	-	Scaffold	2,108,000	48.5	-	Not included
GCF_052354125.1	Dialister hominis	Homo sapiens	gut	-	Scaffold	2,117,000	48.5	-	Not included
GCF_040094155.1	Dialister hominis	Homo sapiens	gut	-	Contig	2,146,000	48.5	-	Not included
GCF_037432645.1	Dialister hominis	Homo sapiens	gut	-	Contig	2,016,000	49	-	Not included
GCF_037341465.1	Dialister hominis	Homo sapiens	gut	-	Contig	1,854,000	49	-	Not included
GCA_000160055.1	Dialister invisus DSM 15470	Homo sapiens	oral	96.8%	Scaffold	1,895,960	-	-	Not included
GCF_900343095.1	Dialister massiliensis	Homo sapiens	gut	-	Complete	2,320,245	48.5	-	Not included
GCA_900343095.1	Dialister massiliensis strain Marseille-P5638	Homo sapiens	gut	97.6%	Complete	2,320,245	-	-	Not included
GCA_001717505.1	Dialister pneumosintes strain F0677	Homo sapiens	oral	98.4%	Complete	1,274,073	-	-	Not included
GCF_928721695.1	Dialister succinatiphilus	Homo sapiens	gut	-	Complete	2,486,895	51	-	Not included
GCA_009735765.1	Megasphaera (phylotype 2) strain M2-4	Homo sapiens	vaginal	96.8%	Scaffold	1,731,352	38.92	-	Not included
GCA_009735805.1	Megasphaera (phylotype 2) strain M2-8	Homo sapiens	vaginal	96.8%	Scaffold	1,699,479	39.07	-	Not included
GCA_009735755.1	Megasphaera (phylotype 1) strain M1-70	Homo sapiens	vaginal	96.0%	Contig	1,774,475	46.33	-	Not included
GCA_025567065.1	Megasphaera butyrica strain Sanger_24	Homo sapiens	gut	96.8%	Scaffold	2,561,300	52.70	-	Not included
GCA_003010495.1	Megasphaera elsdenii DSM 20460 strain ATCC 25940	Bos taurus	gut	97.6%	Complete	2,478,942	52.78	not detected	included
GCA_003006415.1	Megasphaera elsdenii strain NCIMB 702410	Bos taurus	gut	98.4%	Complete	2,566,193	52.71	not detected	included
GCA_000283495.2	Megasphaera elsdenii strain DSM 20460	Bos taurus	gut	98.4%	Chromosome	2,474,718	52.80	-	Not included
GCA_900142305.1	Megasphaera elsdenii strain J1	Bos taurus	gut	97.6%	Scaffold	2,451,794	53.09	-	Not included
GCA_000621885.1	Megasphaera elsdenii strain T81	Bos taurus	gut	98.4%	Scaffold	2,504,624	52.78	-	Not included
GCA_900113775.1	Megasphaera elsdenii strain YE34	Bos taurus	gut	98.4%	Scaffold	2,421,909	53.03	not detected	included
GCA_036343115.1	Megasphaera elsdenii isolate R34_purified_bin331_sub	Bos taurus	gut	75.0%	Contig	1,547,363	54.62	-	Not included
GCA_000437935.1	Megasphaera elsdenii CAG:570	Homo sapiens	gut	91.9%	Scaffold	2,178,051	52.99	not detected	included
GCA_027665885.1	Megasphaera elsdenii strain AM83-12b2A	Homo sapiens	gut	98.4%	Scaffold	2,344,315	53.16	-	Not included
MAG19	Megasphaera elsdenii MAG19 (control)	Homo sapiens	gut	95.9%	Contig	2,321,227	53.33	not detected	included
MAG36	Megasphaera elsdenii MAG36 (psoriasis)	Homo sapiens	gut	72.5%	Contig	1,551,375	53.69	not detected	included
MAG39	Megasphaera elsdenii MAG39 (psoriasis)	Homo sapiens	gut	80.6%	Contig	2,007,587	53.10	not detected	included
MAG47	Megasphaera elsdenii MAG47 (psoriasis)	Homo sapiens	gut	97.6%	Contig	2,476,808	53.33	not detected	included
MAG60	Megasphaera elsdenii MAG60 (psoriasis)	Homo sapiens	gut	73.4%	Contig	2,065,576	53.47	not detected	included
MAG61	Megasphaera elsdenii MAG61 (psoriasis)	Homo sapiens	gut	80.6%	Contig	2,053,282	53.98	not detected	included
MAG63	Megasphaera elsdenii MAG63 (psoriasis)	Homo sapiens	gut	94.3%	Contig	3,009,728	52.15	not detected	included
MAG68	Megasphaera elsdenii MAG68 (psoriasis)	Homo sapiens	gut	98.4%	Contig	2,499,864	53.05	not detected	included
MAG71	Megasphaera elsdenii MAG71 (psoriasis)	Homo sapiens	gut	76.6%	Contig	1,613,231	53.46	not detected	included
MAG76	Megasphaera elsdenii MAG76 (psoriasis)	Homo sapiens	gut	88.7%	Contig	2,245,378	53.57	not detected	included
MAG77	Megasphaera elsdenii MAG77 (psoriasis)	Homo sapiens	gut	98.3%	Contig	2,530,251	52.32	not detected	included
GCA_036303065.1	Megasphaera elsdenii isolate DOME_MAG_11386	Homo sapiens	gut	78.2%	Contig	2,103,472	53.82	-	Not included
GCA_036302765.1	Megasphaera elsdenii isolate DOME_MAG_11552	Homo sapiens	gut	97.6%	Contig	2,289,778	53.17	not detected	included
GCA_958349035.1	Megasphaera elsdenii isolate ERR10960907_bin.17_MetaWRAP_v1.3_MAG	Homo sapiens	gut	97.6%	Contig	2,123,635	54.21	-	Not included
GCA_937923835.1	Megasphaera elsdenii isolate ERR1600579_bin.44_CONCOCT_v1.1_MAG	Homo sapiens	gut	97.6%	Contig	2,365,218	53.01	-	Not included
GCA_905206955.1	Megasphaera elsdenii isolate ERR1600689-bin.50	Homo sapiens	gut	97.6%	Contig	2,288,317	53.24	-	Not included
GCA_958440555.1	Megasphaera elsdenii isolate ERR4918870_bin.12_MetaWRAP_v1.3_MAG	Homo sapiens	gut	98.4%	Contig	2,416,005	53.44	-	Not included
GCA_958416285.1	Megasphaera elsdenii isolate ERR9322427_bin.55_MetaWRAP_v1.3_MAG	Homo sapiens	gut	97.6%	Contig	2,310,688	53.03	-	Not included
GCA_958448445.1	Megasphaera elsdenii isolate ERR9578190_bin.17_MetaWRAP_v1.3_MAG	Homo sapiens	gut	98.4%	Contig	2,356,199	53.27	-	Not included
GCA_958353845.1	Megasphaera elsdenii isolate ERR9607858_bin.19_MetaWRAP_v1.3_MAG	Homo sapiens	gut	96.0%	Contig	2,237,147	53.80	-	Not included
GCA_902388255.1	Megasphaera elsdenii isolate MGYG-HGUT-02547	Homo sapiens	gut	98.4%	Contig	2,429,033	53.17	-	Not included
GCA_022738915.1	Megasphaera elsdenii isolate Map_52_022	Homo sapiens	gut	94.3%	Contig	2,708,952	53.39	-	Not included
GCA_959599215.1	Megasphaera elsdenii isolate SRR16280061_bin.54_MetaWRAP_v1.3_MAG	Homo sapiens	gut	96.8%	Contig	2,295,781	53.37	-	Not included
GCA_958423765.1	Megasphaera elsdenii isolate SRR18940287_bin.4_MetaWRAP_v1.3_MAG	Homo sapiens	gut	98.4%	Contig	2,269,374	53.32	-	Not included
GCA_958436215.1	Megasphaera elsdenii isolate SRR22541648_bin.36_MetaWRAP_v1.3_MAG	Homo sapiens	gut	96.8%	Contig	2,321,732	53.32	-	Not included
GCA_014847725.1	Megasphaera elsdenii isolate UBG079	Homo sapiens	gut	90.3%	Contig	2,281,869	54.04	not detected	included
GCA_020539335.1	Megasphaera elsdenii strain MSK.21.34	Homo sapiens	gut	98.4%	Contig	2,462,445	51.85	not detected	included
GCA_020539865.1	Megasphaera elsdenii strain MSK.21.52	Homo sapiens	gut	98.4%	Contig	2,461,994	51.86	not detected	included
GCA_020539245.1	Megasphaera elsdenii strain MSK.21.69	Homo sapiens	gut	98.4%	Contig	2,464,214	51.85	not detected	included
GCA_002276195.1	Megasphaera elsdenii strain indica	Homo sapiens	gut	98.4%	Contig	2,429,033	53.17	not detected	included
GCA_001304715.1	Megasphaera elsdenii strain 14-14	Sus scrofa	gut	98.4%	Complete	2,504,349	52.75	not detected	included
GCA_945877845.1	Megasphaera elsdenii isolate ERR1855543_bin.6_metaWRAP_v1.3_MAG	Sus scrofa	gut	96.8%	Contig	2,644,420	52.87	-	Not included
GCA_945970865.1	Megasphaera elsdenii isolate ERR2020037_bin.21_metaWRAP_v1.3_MAG	Sus scrofa	gut	98.4%	Contig	2,443,219	52.92	-	Not included
GCA_945910515.1	Megasphaera elsdenii isolate SRR11489782_bin.75_metaWRAP_v1.3_MAG	Sus scrofa	gut	97.6%	Contig	2,527,694	52.62	-	Not included
GCA_946054945.1	Megasphaera elsdenii isolate SRR11551371_bin.15_metaWRAP_v1.3_MAG	Sus scrofa	gut	91.9%	Contig	1,886,659	54.43	-	Not included
GCA_945638905.1	Megasphaera elsdenii isolate SRR14474049_bin.18_metaWRAP_v1.3_MAG	Sus scrofa	gut	75.8%	Contig	1,609,148	54.27	-	Not included
GCA_946403225.1	Megasphaera elsdenii isolate SRR14812339_bin.8_metaWRAP_v1.3_MAG	Sus scrofa	gut	97.6%	Contig	2,419,907	53.33	-	Not included
GCA_945966525.1	Megasphaera elsdenii isolate SRR15725431_bin.42_metaWRAP_v1.3_MAG	Sus scrofa	gut	96.0%	Contig	2,455,629	52.89	-	Not included
GCA_945867715.1	Megasphaera elsdenii isolate SRR17382102_bin.47_metaWRAP_v1.3_MAG	Sus scrofa	gut	91.1%	Contig	1,787,747	54.54	-	Not included
GCA_945788005.1	Megasphaera elsdenii isolate SRR3178347_bin.11_metaWRAP_v1.3_MAG	Sus scrofa	gut	87.1%	Contig	2,039,841	53.28	-	Not included
GCA_945834045.1	Megasphaera elsdenii isolate SRR5665903_bin.115_metaWRAP_v1.3_MAG	Sus scrofa	gut	87.1%	Contig	2,161,996	53.52	-	Not included
GCA_945828455.1	Megasphaera elsdenii isolate SRR5976182_bin.17_metaWRAP_v1.3_MAG	Sus scrofa	gut	91.1%	Contig	1,970,690	54.33	-	Not included
GCA_029218685.1	Megasphaera elsdenii isolate SUG1465	Sus scrofa	gut	90.3%	Contig	1,824,442	54.54	-	Not included
GCA_022766585.1	Megasphaera elsdenii isolate SUG196	Sus scrofa	gut	92.7%	Contig	2,133,314	53.89	-	Not included
GCA_028721785.1	Megasphaera elsdenii isolate SUG1963	Sus scrofa	gut	93.5%	Contig	1,999,353	53.84	-	Not included
GCA_028721185.1	Megasphaera elsdenii isolate SUG1995	Sus scrofa	gut	95.2%	Contig	1,902,859	54.57	-	Not included
GCA_034094115.1	Megasphaera elsdenii isolate SUG3120	Sus scrofa	gut	75.0%	Contig	2,026,988	54.12	-	Not included
GCA_034105685.1	Megasphaera elsdenii isolate SUG3121	Sus scrofa	gut	91.1%	Contig	2,239,635	53.40	-	Not included
GCA_034115425.1	Megasphaera elsdenii isolate SUG3122	Sus scrofa	gut	89.5%	Contig	1,961,203	54.34	-	Not included
GCA_034118585.1	Megasphaera elsdenii isolate SUG3123	Sus scrofa	gut	91.9%	Contig	1,976,297	53.35	-	Not included
GCA_034170615.1	Megasphaera elsdenii isolate SUG3125	Sus scrofa	gut	95.2%	Contig	1,902,859	54.57	-	Not included
GCA_034167435.1	Megasphaera elsdenii isolate SUG3127	Sus scrofa	gut	95.2%	Contig	2,085,296	53.84	not detected	included
GCA_022781185.1	Megasphaera elsdenii isolate SUG339	Sus scrofa	gut	94.4%	Contig	2,156,507	53.09	-	Not included
GCA_022780665.1	Megasphaera elsdenii isolate SUG364	Sus scrofa	gut	90.3%	Contig	1,834,651	54.47	-	Not included
GCA_022779625.1	Megasphaera elsdenii isolate SUG444	Sus scrofa	gut	98.4%	Contig	2,470,041	53.04	-	Not included
GCA_022772405.1	Megasphaera elsdenii isolate SUG455	Sus scrofa	gut	88.7%	Contig	2,015,397	54.07	-	Not included
GCA_022773445.1	Megasphaera elsdenii isolate SUG511	Sus scrofa	gut	96.0%	Contig	2,109,850	53.92	not detected	included
GCA_022774525.1	Megasphaera elsdenii isolate SUG782	Sus scrofa	gut	88.7%	Contig	1,894,852	54.47	-	Not included
GCA_022774445.1	Megasphaera elsdenii isolate SUG801	Sus scrofa	gut	91.9%	Contig	1,763,155	54.57	-	Not included
GCA_022785305.1	Megasphaera elsdenii isolate SUG919	Sus scrofa	gut	96.0%	Contig	2,141,182	53.47	-	Not included
GCA_022785145.1	Megasphaera elsdenii isolate SUG945	Sus scrofa	gut	86.3%	Contig	1,901,951	54.44	-	Not included
GCA_021152045.1	Megasphaera elsdenii isolate pig9.007	Sus scrofa	gut	82.3%	Contig	2,003,438	54.64	-	Not included
GCA_000763195.1	Megasphaera elsdenii strain 24-50	Sus scrofa	gut	98.4%	Contig	2,412,274	53.18	-	Not included
GCA_012843515.1	Megasphaera elsdenii strain PG-130-P53-9	Sus scrofa	gut	98.4%	Contig	2,310,792	53.17	not detected	included
GCA_012928525.1	Megasphaera elsdenii strain WCA-386-APC-2A	Sus scrofa	gut	98.4%	Contig	2,559,133	52.70	-	Not included
GCA_000177555.1	Megasphaera genomosp (phylotype 1) strain 28L	Homo sapiens	vaginal	96.0%	Contig	1,726,197	46.05	-	Not included
GCA_003315775.1	Megasphaera hexanoica strain MH	Bos taurus	gut	98.4%	Complete	2,877,851	49.00	-	Not included
GCA_014269395.1	Megasphaera hominis strain NSJ-59	Homo sapiens	gut	98.4%	Contig	2,686,332	50.62	-	Not included
GCA_001553405.1	Megasphaera hutchinsoni strain KA00182	Homo sapiens	vaginal	96.8%	Scaffold	1,566,925	38.90	-	Not included
GCA_000214495.2	Megasphaera lornae (phylotype 1) strain UPII 199-6	Homo sapiens	vaginal	96.8%	Contig	1,640,787	46.37	-	Not included
GCA_020181515.1	Megasphaera massiliensis strain NBRC 114414	Homo sapiens	gut	98.4%	Complete	2,610,024	50.59	-	Not included
GCA_000165735.1	Megasphaera micronuciformis F0359	Homo sapiens	oral	98.4%	Scaffold	1,765,528	-	-	Not included
GCA_000221545.2	Megasphaera sp. (phylotype 2) strain UPII 135-E	Homo sapiens	vaginal	96.0%	Contig	1,650,551	38.88	-	Not included
GCA_000478965.1	Megasphaera vaginalis strain BV3C16-1	Homo sapiens	vaginal	96.8%	Contig	2,214,431	49.79	-	Not included
GCA_018372105.1	Negativicoccus succinicivorans	Homo sapiens	gut	96.0%	Contig	1,441,261	-	-	Not included
GCA_014306175.1	Veillonella hominis NSJ-78	Homo sapiens	gut	97.6%	Contig	2,041,457	-	-	Not included
GCA_002959895.1	Veillonella infantium strain T11011-4	Homo sapiens	oral	97.6%	Contig	2,021,343	-	-	Not included
GCA_013393365.1	Veillonella nakazawae strain T1-7	Homo sapiens	oral	96.8%	Complete	2,097,818	-	-	Not included
GCA_900186885.1	Veillonella parvula strain NCTC11810	Homo sapiens	gut	97.6%	Complete	2,132,142	-	-	Not included

### Sheet: Table S4
Bin Id	Marker lineage	# genomes	# markers	# marker sets	0	1	2	3	4	5+	Completeness	Contamination	Strain heterogeneity	MIMAG reporting standards
MAG77	Selenomonadales (UID1024)	64	334	167	0	322	12	0	0	0	100	3.59	0	high-quality draft
MAG68	Selenomonadales (UID1024)	64	334	167	0	331	3	0	0	0	100	1.3	66.67	high-quality draft
MAG47	Selenomonadales (UID1024)	64	334	167	0	319	15	0	0	0	100	6.59	0	high-quality draft
MAG19	Selenomonadales (UID1024)	64	334	167	2	305	27	0	0	0	98.8	5.43	3.7	high-quality draft
MAG63	Bacteria (UID203)	5449	104	58	5	64	32	3	0	0	93.1	39.66	0	medium-quality draft
MAG61	Selenomonadales (UID1024)	64	334	167	15	311	8	0	0	0	92.94	2.93	50	high-quality draft
MAG60	Selenomonadales (UID1024)	64	334	167	20	296	18	0	0	0	91.02	5.54	11.11	high-quality draft
MAG76	Selenomonadales (UID1024)	64	334	167	47	271	16	0	0	0	82.24	5.09	62.5	medium-quality draft
MAG39	Selenomonadales (UID1024)	64	334	167	67	246	21	0	0	0	78.14	5.09	0	medium-quality draft
MAG36	Selenomonadales (UID1024)	64	334	167	106	208	18	2	0	0	63.97	5.09	0	medium-quality draft
MAG71	Selenomonadales (UID1024)	64	334	167	112	222	0	0	0	0	63.77	0	0	medium-quality draft
